# The Lon protease temporally restricts polar cell differentiation events during the *Caulobacter* cell cycle

**DOI:** 10.1101/2021.06.29.450348

**Authors:** Deike J. Omnus, Matthias J. Fink, Klaudia Szwedo, Kristina Jonas

## Abstract

The highly conserved protease Lon has important regulatory and protein quality control functions in cells from the three domains of life. Despite many years of research on Lon, only few specific protein substrates are known in most organisms. Here, we used a quantitative proteomics approach to identify novel substrates of Lon in the dimorphic bacterium *Caulobacter crescentus.* We focused our study on proteins involved in polar cell differentiation and investigated the developmental regulator StaR and the flagella hook length regulator FliK as specific Lon substrates in detail. We show that Lon recognizes these proteins at their C-termini, and that Lon-dependent degradation ensures their temporally restricted accumulation in the cell cycle phase when their function is needed. Disruption of this precise temporal regulation of StaR and FliK levels in a *Δlon* mutant contributes to defects in stalk biogenesis and motility, respectively, revealing a critical role of Lon in coordinating developmental processes with cell cycle progression. Our work underscores the importance of Lon in the regulation of complex temporally controlled processes by adjusting the concentrations of critical regulatory proteins. Furthermore, this study includes the first characterization of FliK in *C. crescentus* and uncovers a dual role of the C-terminal amino acids of FliK in protein function and degradation.
