## Supplemental Table 1 for "The Lon protease temporally restricts polar cell differentiation events during the *Caulobacter* cell cycle"

### Sheet: Strains
Caulobacter crescentus strains
Strain name	Genotype	Marker	Reference
NA1000 (CB15N)	WT, synchronizable derivative of wild-type CB15		Evinger and Agabian (1977)
LS2382	Dlon	specR	Wright et al. (1996)
KJ546 (=KG329)	Dlon (re-introduced into NA1000 by phage transduction)	specR
ML2022	Dlon + pCT133-vanR Pvan-lon	specR, tetR	Jonas et al. (2013)
ML2010	WT + pML1716-lon (Pxyl-FLAG-lon)	chlorR	Jonas et al. (2013)
FC1971	DstaR		Fiebig et al. (2014)
DJO001	Dlon DstaR	specR	This study
Escherichia coli strains
Name	Genotype	Marker	Reference
DH5α	general cloning strain		Invitrogen
BL21-SI + CodonPlus	Salt-inducible BL21 strain for protein expression	chlorR	Provided by Claes Andréasson

### Sheet: Plasmids
Plasmid	Description	Marker	Reference
pBX-MCS-4	High copy, xylose-inducible expression	gentR	Thanbichler et al. (2007)
pDJO145	pBX-3xFLAG-4	gentR	This study
pDJO151	pBX-MCS-4 containing Pxyl-staR-3xFLAG	gentR	This study
pDJO157	pBX-MCS-4 containing Pxyl-3xFLAG-staR	gentR	This study
pDJO173	pBX-MCS-4 containing Pxyl-flgE-3xFLAG	gentR	This study
pDJO200	pBX-MCS-4 containing Pxyl-3xFLAG-fliK-C	gentR	This study
pDJO410	pBX-MCS-4 containing Pxyl-3xFLAG-fliK-CD5	gentR	This study
pDJO487	pBX-MCS-4 containing Pxyl-3xFLAG-fliK	gentR	This study
pAF493	pMT680-staR; integrates at the xylose locus	chlorR	Fiebig et al. (2014)
pAF491	pNTPS138-DstaR		Fiebig et al. (2014)
pSUMO-YHRC	pET24d-derived expression vector containing an N-terminal His6-SUMO tag	kanR	Holmberg et al. (2014)
pMF56-c88	pSUMO-YHRC containing His6-SUMO-staR	kanR	This study
pMF61	pSUMO-YHRC containing His6-SUMO-fliK-C	kanR	This study
pMF66	pSUMO-YHRC containing His6-SUMO-fliK-C∆N44 (N-terminal deletion)	kanR	This study
pMF67-A	pSUMO-YHRC containing His6-SUMO-fliK-C∆59-91 (deletion of amino acids 59-91)	kanR	This study
pMF68-A	pSUMO-YHRC containing His6-SUMO-fliK-C∆C44 (C-terminal deletion)	kanR	This study

### Sheet: Primer
Primer name	Sequence (5'-3')	Reference
oMJF31	agagaacagattggtgggatggcttccatgggc	This study
oMJF32	ggagctcgaattcggatcttaggcgtcggcg	This study
oMJF34	cccaccaatctgttctctgtg	This study
oMJF36	catgcatcatcaggagtacgg	This study
oMJF37	gatccgaattcgagctcc	This study
oMJF38	gaatttatgcctcttccgacc	This study
oMJF45	agagaacagattggtgggatggccgccgaag	This study
oMJF46	ggagctcgaattcggatcctagatccggatgtccagac	This study
oMJF69	gtgcggccgcaagcttgtcgacggagctcgaattcggatcctagccccagccctcg	This study
oMJF70	taacgatattattgaggctcacagagaacagattggtgggatggccgccgaag	This study
oMJF71	gtgcggccgcaagcttgtcgacggagctcgaattcggatcctagatccggatgtccagac	This study
oMJF72	taacgatattattgaggctcacagagaacagattggtggggccggcgccgcc	This study
oMJF73	ttcgggcgaacccgcgccggcgacc	This study
oMJF75	gtcgccggcgcgggttcgcccgaaaccg	This study
oDJO13	atggtcgtctccccaaaactc	This study
oDJO38	cattgatgttggcgcactcg	This study
oDJO40	gctctccttgatccgcttgt	This study
oDJO41	ctgcagcccgggggatccactag	This study
oDJO42	ctcgagttttggggagacgaccatatggactacaaagaccatgacg	This study
oDJO43	ctagtggatcccccgggctgcagttaggtacccttgtcgtcgtcgtccttg	This study
oDJO44	gctcgagttttggggagacgaccatatggcttccatgggcaacg	This study
oDJO45	caccgtcatggtctttgtagtccatatgggcgtcggcgtgctcg	This study
oDJO46	gactacaaggacgacgacgacaagggtaccatggcttccatgggcaacg	This study
oDJO47	agtggatcccccgggctgcagttaggtaccttaggcgtcggcgtgctcg	This study
oDJO65	gctcgagttttggggagacgaccatatgagcatcaacagcgccatg	This study
oDJO66	caccgtcatggtctttgtagtccatatggcgcttaatattcaagagttc	This study
oDJO75	gactacaaggacgacgacgacaagggtaccatgaccgcgatcgccgcacccacc	This study
oDJO87	gactacaaggacgacgacgacaagggtaccgtggccgccgaagccgccgag	This study
oDJO88	agtggatcccccgggctgcagttaggtaccctagatccggatgtccagacc	This study
oDJO179	agtggatcccccgggctgcagttaggtaccctaaccgctgtcggcgaccgtc	This study

### Sheet: Vector fragments
Vector	Fragment	Primer 1	Primer 2	Template
pMF56-c88	1	oMJF31	oMJF32	genomic DNA
	2	oMJF34	oMJF36	pSUMO-YHRC
	3	oMJF37	oMJF38	pSUMO-YHRC
pMF61	1	oMJF45	oMJF46	genomic DNA
	2	oMJF34	oMJF36	pSUMO-YHRC
	3	oMJF37	oMJF38	pSUMO-YHRC
pMF66	1	oMJF71	oMJF72	pMF61
	2	oMJF34	oMJF36	pSUMO-YHRC
	3	oMJF37	oMJF38	pSUMO-YHRC
pMF67-A	1	oMJF36	oMJF73	pMF61
	2	oMJF38	oMJF75	pMF61
pMF68-A	1	oMJF69	oMJF70	pMF61
	2	oMJF34	oMJF36	pSUMO-YHRC
	3	oMJF37	oMJF38	pSUMO-YHRC
